# Cholinergic regulation of sleep in the upside-down jellyfish *Cassiopea*

**DOI:** 10.1101/2024.10.04.616757

**Authors:** Michael J. Abrams, Aki Ohdera, Diana A. Francis, Owen Donayre, Henry Chen, Kevin Lu, Richard M. Harland

## Abstract

Perhaps nothing is stronger evidence of the importance of sleep than its conservation across animals [1], but the extent of its regulatory conservation is unknown. The upside-down jellyfish *Cassiopea xamachana* sleeps [2], and this behavior is controlled by radially-spaced marginal ganglia. After defining a sleep-wake threshold, we compared gene expression profiles of ganglia from animals sleep-deprived for two nights and found differential expression in many sleep-related genes including GABAergic, melatonergic, and cholinergic receptors. We focused on a nicotinic acetylcholine receptor alpha subunit-like (Chrnal-E), based on its differential expression, and selected animals for a second round of RNAseq that included both light-based and mechanically-based sleep-deprivation. Combining datasets revealed a short list of differentially expressed genes, of which *chrnal-E* is the most recognizable and well-supported, so we investigated its potential role in sleep regulation. First, we found that chemical cholinergic neuromodulators positively regulate pacemaker activity. Then, we showed by *in situ* hybridization that *chrnal-E* is expressed primarily within the ganglia, and that the area of expression expands after sleep deprivation. Next, we developed RNAi for use in *Cassiopea* and determined that Chrnal-E promotes wakefulness. Finally, we sampled circadian timepoints in the field and found in control conditions, *chrnal-E* has lowest expression late at night, but in sleep deprived animals, *chrnal-E* peaks at this time, supporting a link to wakefulness. Our finding that *Cassiopea* sleep is regulated by the cholinergic system underscores that mechanisms of sleep conservation are deeply conserved in animal evolution.

---

Sleep across animals is defined by three behavioral criteria: reversible quiescence, homeostasis, and latency-to-arousal [4]. This definition has mostly been applied to animals with centralized nervous systems; however, recently, sleep has been characterized in the jellyfish *Cassiopea* [2], and the polyp, *Hydra* [5], so sleep predates the emergence of centralized nervous systems, and likely serves a function in neural homeostasis. *Cassiopea* naturally orient upside-down on the shallow ocean floor (Figure 1B), and predominantly pulse in place through rhythmic contractions of the bell muscle to collect food, exchange gases, and support their symbiont [3]. The pulsing behavior is led by ganglionic pacemakers that reside in the rhopalia, which are radially-spaced light- and balance-sensing organs (Figure 1C). Cassiopea meet sleep criteria [2,4]: 1) They display quiescence, a slower pulse rate at night, that is rapidly reversible upon stimulation, 2) they respond slower to stimulation during sleep, evidence of increased latency-to-arousal, and 3) if deprived of this nighttime quiescence they experience a rebound, a compensatory low activity period, the following day (homeostasis). Because the ganglia control the pulsing behavior of the animal, the regulation of sleep must be integrated at these sites. Here we exploit *Cassiopea*, its distributed neural architecture, and its position as an early-branching metazoan, to investigate the emergence of sleep-regulatory mechanisms during evolution.
