## Supplemental Table 1 for "Cholinergic regulation of sleep in the upside-down jellyfish *Cassiopea*"

	baseMean	log2FoldChange	lfcSE	stat	pvalue	padj
evm.TU.Scaffold_168_HRSCAF-201.174	75.91524744	3.788221741	0.604401558	6.267723321	3.66E-10	7.20E-06	neuronal acetylcholine receptor subunit alpha-10-like [Stylophora pistillata]
evm.TU.Scaffold_11_HRSCAF-12.9	218.3704191	2.626002804	0.493507073	5.321104698	1.03E-07	0.001013341	PREDICTED- uncharacterized protein LOC107344442 [Acropora digitifera]
evm.TU.Scaffold_11_HRSCAF-12.791	453.7115506	1.491543407	0.319263151	4.671830752	2.99E-06	0.009776756	uncharacterized protein LOC114973330 [Acropora millepora]
evm.TU.Scaffold_2593_HRSCAF-2754.948	18.82548135	5.269095626	1.123730516	4.688931689	2.75E-06	0.009776756	L-tyrosine/L-tryptophan isonitrile synthase family protein [Pseudomonas antarctica]
evm.TU.Scaffold_40164_HRSCAF-40545.655	153.1647499	2.199370825	0.466132232	4.718341008	2.38E-06	0.009776756	dual specificity protein phosphatase 1-A-like, partial [Orbicella faveolata]
evm.TU.Scaffold_40196_HRSCAF-40652.1137	795.4201773	2.059223688	0.437624033	4.705462986	2.53E-06	0.009776756	steroid 17-alpha-hydroxylase/17,20 lyase-like isoform X4 [Acropora millepora]
evm.TU.Scaffold_168_HRSCAF-201.49	101.3461996	2.106731648	0.462264142	4.557419573	5.18E-06	0.014537045	hypothetical protein SODALDRAFT_280356 [Sodiomyces alkalinus F11]
evm.TU.Scaffold_40135_HRSCAF-40458.746	468.6762831	2.048482278	0.453398943	4.518057018	6.24E-06	0.015329378	CD151 antigen [Exaiptasia pallida]
evm.TU.Scaffold_40161_HRSCAF-40537.1182	507.0760062	1.322783777	0.298190927	4.436029588	9.16E-06	0.020006595	PREDICTED- uncharacterized protein LOC107351686 [Acropora digitifera]
evm.TU.Scaffold_40161_HRSCAF-40537.261	51.74429477	2.151070035	0.489317682	4.396060294	1.10E-05	0.021660849	uncharacterized protein LOC110058701 [Orbicella faveolata]
evm.TU.Scaffold_117_HRSCAF-135.225	163.246779	1.511704092	0.348812032	4.333864521	1.47E-05	0.026172793	NA
evm.TU.Scaffold_40122_HRSCAF-40411.823	100.2199584	2.022296104	0.476275134	4.246066951	2.18E-05	0.029630207	PREDICTED- uncharacterized protein LOC107341959 [Acropora digitifera]
evm.TU.Scaffold_40135_HRSCAF-40458.55	152.0238205	2.046181585	0.47840279	4.277110475	1.89E-05	0.029630207	PREDICTED- uncharacterized protein LOC105313269 [Amphimedon queenslandica]
evm.TU.Scaffold_40196_HRSCAF-40652.1138	1759.118692	1.879632817	0.441334042	4.258979902	2.05E-05	0.029630207	steroid 17-alpha-hydroxylase/17,20 lyase-like isoform X6 [Acropora millepora]
evm.TU.Scaffold_40197_HRSCAF-40653.1452	111.4018809	2.047200303	0.483133505	4.237338714	2.26E-05	0.029630207	NA
evm.TU.Scaffold_40109_HRSCAF-40345.844	225.2938222	1.886779143	0.449239232	4.199942942	2.67E-05	0.03225302	PREDICTED- matrilysin-like [Hydra vulgaris]
evm.TU.Scaffold_40161_HRSCAF-40537.262	52.52283225	1.919725722	0.458175483	4.189935497	2.79E-05	0.03225302	uncharacterized protein LOC111345137 [Stylophora pistillata]
evm.TU.Scaffold_40197_HRSCAF-40653.1453	96.67539751	2.283152619	0.549852746	4.152298295	3.29E-05	0.034041332	NA
evm.TU.Scaffold_743_HRSCAF-861.676	122.9439473	1.80685813	0.435061673	4.153108033	3.28E-05	0.034041332	PREDICTED- uncharacterized protein LOC107341959 [Acropora digitifera]
evm.TU.Scaffold_40138_HRSCAF-40465.70	296.0859602	1.855370111	0.451146377	4.112567907	3.91E-05	0.037578491	predicted protein [Nematostella vectensis]
evm.TU.Scaffold_743_HRSCAF-861.1831	54.85309787	2.233438397	0.543871413	4.106555964	4.02E-05	0.037578491	PREDICTED- hemicentin-2-like [Hydra vulgaris]
evm.TU.Scaffold_11_HRSCAF-12.929	44.77036466	2.579099154	0.63355105	4.070862407	4.68E-05	0.038942457	PREDICTED- uncharacterized protein LOC107340932 [Acropora digitifera]
evm.TU.Scaffold_40141_HRSCAF-40491.833	148.9237094	1.947048035	0.478825648	4.066298546	4.78E-05	0.038942457	NA
evm.TU.Scaffold_40161_HRSCAF-40537.336	22709.50178	1.608314368	0.39555201	4.065999741	4.78E-05	0.038942457	PREDICTED- probable basic-leucine zipper transcription factor G [Hydra vulgaris]
evm.TU.Scaffold_743_HRSCAF-861.455	38.52307389	1.881686439	0.463725127	4.057762517	4.95E-05	0.038942457	NA
evm.TU.Scaffold_40114_HRSCAF-40359.703	503.4301742	1.810370288	0.448647923	4.035169219	5.46E-05	0.039121706	PREDICTED- TNF receptor-associated factor 5-like [Branchiostoma belcheri]
evm.TU.Scaffold_40135_HRSCAF-40458.251	16.90306063	3.433805858	0.854013302	4.020787321	5.80E-05	0.039121706	PREDICTED- uncharacterized protein LOC107351358 [Acropora digitifera]
evm.TU.Scaffold_40135_HRSCAF-40458.563	201.071056	1.758858499	0.439040548	4.006141357	6.17E-05	0.039121706	NA
evm.TU.Scaffold_40138_HRSCAF-40465.253	4562.176725	1.542661291	0.383281509	4.024877938	5.70E-05	0.039121706	PREDICTED- interferon regulatory factor 2-binding protein-like [Hydra vulgaris]
evm.TU.Scaffold_40141_HRSCAF-40491.78	748.9881713	1.672499035	0.413225045	4.04742901	5.18E-05	0.039121706	TNF receptor-associated factor 3-like [Stylophora pistillata]
evm.TU.Scaffold_40152_HRSCAF-40518.1298	4550.51591	1.184912275	0.295559051	4.009054269	6.10E-05	0.039121706	PREDICTED- matrilysin-like [Hydra vulgaris]
evm.TU.Scaffold_352_HRSCAF-431.1	38.68805925	2.369977848	0.60037354	3.947505492	7.90E-05	0.04433585	predicted protein [Nematostella vectensis]
evm.TU.Scaffold_40114_HRSCAF-40359.1484	132.4049159	1.512761902	0.382167609	3.958372891	7.55E-05	0.04433585	PREDICTED- sterol regulatory element-binding protein cleavage-activating protein [Corvus brachyrhynchos]
evm.TU.Scaffold_40170_HRSCAF-40571.161	21.97655218	2.750761536	0.69394816	3.963929435	7.37E-05	0.04433585	putative RNA-directed DNA polymerase from transposon BS [Stylophora pistillata]
evm.TU.Scaffold_40196_HRSCAF-40652.143	56.10095444	2.162026022	0.547280878	3.950487049	7.80E-05	0.04433585	NA
evm.TU.Scaffold_743_HRSCAF-861.492	402.2711334	1.488737729	0.380001007	3.917720482	8.94E-05	0.048792191	diacylglycerol kinase delta-like [Centruroides sculpturatus]
evm.TU.Scaffold_40164_HRSCAF-40545.1070	558.9202232	1.425363323	0.366355002	3.890661555	1.00E-04	0.05169568	uncharacterized protein LOC114527664 [Dendronephthya gigantea]
evm.TU.Scaffold_40196_HRSCAF-40652.14	19.58036338	-3.043394528	0.781830918	-3.89265052	9.92E-05	0.05169568	uncharacterized protein LOC114520952 [Dendronephthya gigantea]
evm.TU.Scaffold_40135_HRSCAF-40458.516	332.1343471	1.382068025	0.361154219	3.826808473	0.000129815	0.065407011	hypothetical protein pdam_00014866 [Pocillopora damicornis]
evm.TU.Scaffold_743_HRSCAF-861.1539	91.03784902	1.829274206	0.482466242	3.791507147	0.000149736	0.073557731	uncharacterized protein LOC110246070 [Exaiptasia pallida]
evm.TU.Scaffold_40122_HRSCAF-40411.1384	1608.512208	1.604477236	0.424586948	3.778913228	0.000157514	0.075491607	MAC/Perforin domain containing protein [Rhopilema esculentum]
evm.TU.Scaffold_743_HRSCAF-861.236	310.395469	1.676428464	0.444969464	3.767513506	0.000164882	0.077141045	NA
evm.TU.Scaffold_73_HRSCAF-87.667	1156.254868	1.47070094	0.392127098	3.750572061	0.000176432	0.080625134	galactoside 3(4)-L-fucosyltransferase-like [Acropora millepora]
evm.TU.Scaffold_40140_HRSCAF-40479.1113	272.7710951	1.545483191	0.412949675	3.742546085	0.000182165	0.081353283	NA
split_gene_evm.TU.Scaffold_40164_HRSCAF-40545.812-g587	1191.514533	1.430777401	0.384145643	3.724570165	0.000195648	0.083966427	#N/A
evm.TU.Scaffold_40197_HRSCAF-40653.1527	44.27978595	2.17924949	0.585285805	3.723393718	0.000196563	0.083966427	NA
evm.TU.Scaffold_40135_HRSCAF-40458.58	80.36094535	1.594209862	0.428916425	3.716830996	0.000201737	0.084343358	uncharacterized protein LOC110253781, partial [Exaiptasia pallida]
evm.TU.Scaffold_40140_HRSCAF-40479.1109	124.5594146	1.417820736	0.383001409	3.701868202	0.000214018	0.086475133	NA
evm.TU.Scaffold_40170_HRSCAF-40571.69	398.4436268	1.44600851	0.390817868	3.699954959	0.000215638	0.086475133	predicted protein [Nematostella vectensis]
evm.TU.Scaffold_40141_HRSCAF-40491.199	447.4791474	1.563194103	0.424527743	3.682195401	0.000231234	0.090874988	NA
evm.TU.Scaffold_117_HRSCAF-135.145	159.6510058	1.829568938	0.500296584	3.656968682	0.000255216	0.092457291	PREDICTED- epithelial splicing regulatory protein 1-like [Hydra vulgaris]
evm.TU.Scaffold_11_HRSCAF-12.928	85.93613384	1.87943246	0.513163996	3.66244022	0.000249824	0.092457291	PREDICTED- uncharacterized protein LOC107341959 [Acropora digitifera]
evm.TU.Scaffold_40140_HRSCAF-40479.152	671.0221297	1.466188436	0.400279621	3.662910519	0.000249366	0.092457291	NA
evm.TU.Scaffold_40140_HRSCAF-40479.783	1390.097843	1.355894047	0.371131677	3.653404257	0.000258786	0.092457291	NA
evm.TU.Scaffold_73_HRSCAF-87.205	613.8130467	1.182308874	0.32230734	3.668265436	0.000244202	0.092457291	LOW QUALITY PROTEIN- zinc transporter 1-like [Stylophora pistillata]
evm.TU.Scaffold_2593_HRSCAF-2754.947	10.98717772	5.074476865	1.405740944	3.60982362	0.000306405	0.097674365	hypothetical protein SpCBS45565_g07402 [Spizellomyces sp. palustris]
evm.TU.Scaffold_40161_HRSCAF-40537.152	2904.258157	1.085035327	0.300261852	3.613630306	0.00030194	0.097674365	ERK3 [Aurelia aurita]
evm.TU.Scaffold_40161_HRSCAF-40537.174	3901.374956	1.438379694	0.39723596	3.620970507	0.0002935	0.097674365	NA
evm.TU.Scaffold_40161_HRSCAF-40537.928	409.0311108	1.622793429	0.447323913	3.627781527	0.000285867	0.097674365	uncharacterized protein LOC114796163 isoform X5 [Denticeps clupeoides]
evm.TU.Scaffold_40196_HRSCAF-40652.205	10.0444348	4.959586929	1.365257962	3.632710497	0.00028046	0.097674365	hypothetical protein NEMVEDRAFT_v1g146542 [Nematostella vectensis]
evm.TU.Scaffold_73_HRSCAF-87.571	2209.754243	1.28867747	0.357115577	3.608572552	0.000307886	0.097674365	matrix metalloproteinase-14-like precursor [Hydra vulgaris]
evm.TU.Scaffold_743_HRSCAF-861.1522	68.97485052	1.481237489	0.410505896	3.608322084	0.000308184	0.097674365	uncharacterized protein LOC114965363 [Acropora millepora]
evm.TU.Scaffold_73_HRSCAF-87.91	352.0659984	1.291984204	0.358708695	3.601764389	0.000316065	0.098582103	PREDICTED- uncharacterized protein LOC100206519 [Hydra vulgaris]
