## Supplemental Table 2 for "Cholinergic regulation of sleep in the upside-down jellyfish *Cassiopea*"

Cluster	KEGG pathway ID	KEGG pathway name	# of DE genes in the pahtway	BgRatio	pvalue	p.adjusted	q-value (cut-off < 0.05)	Gene names	KEGG Ontology ID
1	Up	map04657	IL-17 signaling pathway	3/12	80/14171	3.67429612196038e-05	0.00232183736572112	0.00137692356751438	K03174/K09849/K06855	3
2	Up	map04668	TNF signaling pathway	3/12	97/14171	6.5403869456933e-05	0.00232183736572112	0.00137692356751438	K03174/K09849/K09048	3
3	Up	map05203	Viral carcinogenesis	3/12	174/14171	0.00036895531112171	0.0087319423632138	0.00517832015609418	K03174/K09849/K09048	3
4	Up	map04927	Cortisol synthesis and secretion	2/12	54/14171	0.000917945072349737	0.0162935250342078	0.0096625797089446	K09048/K00512	2
5	Up	map05222	Small cell lung cancer	2/12	74/14171	0.00171638803830735	0.0243727101439644	0.0144537940067987	K03174/K09849	2
6	Up	map04928	Parathyroid hormone synthesis, secretion and action	2/12	89/14171	0.00247098054319348	0.025620358347633	0.0151936891609388	K08003/K09048	2
7	Up	map04725	Cholinergic synapse	2/12	90/14171	0.00252595082300607	0.025620358347633	0.0151936891609388	K04805/K09048	2
8	Up	map04064	NF-kappa B signaling pathway	2/12	98/14171	0.00298645560606405	0.0265047935038184	0.0157181874003371	K03174/K09849	2
9	Up	map04934	Cushing syndrome	2/12	122/14171	0.00458565808260678	0.0345084309457456	0.0204645995230515	K09048/K00512	2
10	Up	map05207	Chemical carcinogenesis - receptor activation	2/12	129/14171	0.00511242122981004	0.0345084309457456	0.0204645995230515	K04805/K09048	2
11	Up	map05161	Hepatitis B	2/12	132/14171	0.00534637662539721	0.0345084309457456	0.0204645995230515	K03174/K09048	2
12	Up	map04621	NOD-like receptor signaling pathway	2/12	145/14171	0.00641638280701349	0.0369407767447399	0.0219070581140044	K03174/K09849	2
13	Up	map05168	Herpes simplex virus 1 infection	2/12	149/14171	0.00676380419269885	0.0369407767447399	0.0219070581140044	K03174/K09849	2
14	Up	map05169	Epstein-Barr virus infection	2/12	172/14171	0.00892425405614516	0.0452587169990219	0.026839861822993	K03174/K09849	2
15	Up	map05166	Human T-cell leukemia virus 1 infection	2/12	191/14171	0.0109132972933517	0.0489145287590385	0.0290078747273765	K09048/K01397	2
16	Up	map05163	Human cytomegalovirus infection	2/12	192/14171	0.0110229923964031	0.0489145287590385	0.0290078747273765	K09849/K09048	2
17	Up	map05165	Human papillomavirus infection	2/12	231/14171	0.0156799984111026	0.065487052187546	0.0388359093773438	K03174/K09048	2
