## Supplemental Table 3 for "Cholinergic regulation of sleep in the upside-down jellyfish *Cassiopea*"

Cluster	ID	Description	GeneRatio	BgRatio	pvalue	p.adjust	qvalue	geneID	Count
1	Up	map00565	Ether lipid metabolism	4/76	31/14152	2.16473047281198e-05	0.0037233364132366	0.00312176920816043	K00994/K13510/K01019/K01080	4
2	Up	map00600	Sphingolipid metabolism	4/76	52/14152	0.000171023946169125	0.0147080593705448	0.0123317266448264	K04708/K01019/K12382/K01080	4
3	Up	map04977	Vitamin digestion and absorption	3/76	25/14152	0.00031441960585644	0.0180267240691026	0.0151142056148534	K14073/K14616/K14613	3
4	Up	map04975	Fat digestion and absorption	3/76	28/14152	0.000442688553602537	0.0190356078049091	0.0159600873272493	K14073/K01080/K00626	3
5	Up	map04820	Cytoskeleton in muscle cells	5/76	155/14152	0.00146046033917377	0.0502398356675776	0.0421227508351171	K06255/K19720/K09377/K04659/K05738	5
6	Down	map05222	Small cell lung cancer	9/90	74/14152	8.91232291938233e-10	2.20134376108744e-07	1.15391128324634e-07	K05635/K06245/K02187/K05637/K04377/K02159/K02580/K04456/K02649	9
7	Down	map05165	Human papillomavirus infection	11/90	231/14152	2.31504210247211e-07	2.85907699655306e-05	1.49868515054773e-05	K05635/K06245/K02187/K05637/K02159/K09444/K02580/K04659/K04456/K02649/K12076	11
8	Down	map05417	Lipid and atherosclerosis	9/90	160/14152	7.78316175644399e-07	5.29467133586174e-05	2.77538706290643e-05	K02187/K10645/K02159/K02580/K04353/K04456/K02649/K12800/K21421	9
9	Down	map04625	C-type lectin receptor signaling pathway	7/90	82/14152	8.57436653580849e-07	5.29467133586174e-05	2.77538706290643e-05	K07293/K09444/K02580/K07369/K04456/K02649/K12800	7
10	Down	map04722	Neurotrophin signaling pathway	7/90	90/14152	1.6172083762906e-06	7.98900937887557e-05	4.18771853228935e-05	K07293/K04464/K02159/K02580/K04353/K04456/K02649	7
11	Down	map04662	B cell receptor signaling pathway	6/90	60/14152	2.12377920434816e-06	8.74289105789991e-05	4.5828919672776e-05	K12230/K02580/K07369/K04456/K02649/K15909	6
12	Down	map05220	Chronic myeloid leukemia	6/90	63/14152	2.83867228426877e-06	0.000100164579173484	5.25047655586554e-05	K07293/K04377/K02159/K02580/K04456/K02649	6
13	Down	map04510	Focal adhesion	8/90	152/14152	5.4211684246983e-06	0.00016737857511256	8.7737331083933e-05	K05635/K06245/K05637/K04353/K04659/K04456/K02649/K04437	8
14	Down	map04933	AGE-RAGE signaling pathway in diabetic complications	6/90	76/14152	8.54912651904225e-06	0.000234626027800382	0.00012298743413359	K02187/K02159/K02580/K04456/K02649/K21421	6
15	Down	map05146	Amoebiasis	6/90	87/14152	1.86733917284238e-05	0.000461232775692067	0.000241771282378539	K05635/K06245/K02187/K05637/K02580/K02649	6
16	Down	map04660	T cell receptor signaling pathway	6/90	92/14152	2.57066081406405e-05	0.0005772302009762	0.000302575387684094	K07293/K02580/K07369/K04456/K02649/K12076	6
17	Down	map05145	Toxoplasmosis	6/90	95/14152	3.08580311397197e-05	0.00063516114095923	0.000332941914928554	K05635/K06245/K02187/K05637/K02580/K04456	6
18	Down	map05131	Shigellosis	8/90	205/14152	4.74128318872419e-05	0.000894729638702036	0.000469003816579375	K11974/K02159/K02580/K17988/K07369/K04456/K02649/K12800	8
19	Down	map04151	PI3K-Akt signaling pathway	9/90	268/14152	5.07134208171194e-05	0.000894729638702036	0.000469003816579375	K05635/K06245/K05637/K04377/K12230/K02580/K04659/K04456/K02649	9
20	Down	map04512	ECM-receptor interaction	5/90	66/14152	6.12222620099492e-05	0.00100812658109716	0.000528444787875351	K06265/K05635/K06245/K05637/K04659	5
21	Down	map04210	Apoptosis	6/90	110/14152	7.04702699138412e-05	0.00102866020515203	0.000539208204703601	K02187/K02159/K12641/K02580/K04456/K02649	6
22	Down	map05132	Salmonella infection	8/90	217/14152	7.0798475658237e-05	0.00102866020515203	0.000539208204703601	K02187/K04377/K02159/K02580/K17637/K04456/K12800/K04437	8
23	Down	map05160	Hepatitis C	6/90	112/14152	7.79190356404862e-05	0.00102984768326479	0.000539830662866266	K02187/K04377/K02159/K02580/K04456/K02649	6
24	Down	map05170	Human immunodeficiency virus 1 infection	7/90	163/14152	7.92190525588301e-05	0.00102984768326479	0.000539830662866266	K02187/K05743/K02159/K22544/K02580/K04456/K02649	7
25	Down	map05210	Colorectal cancer	5/90	72/14152	9.30210477220728e-05	0.0011488099393676	0.000602188887884998	K02187/K04377/K02159/K04456/K02649	5
26	Down	map04931	Insulin resistance	5/90	74/14152	0.000106033792980763	0.00124715937458326	0.000653742182287411	K07293/K05695/K02580/K04456/K02649	5
27	Down	map04360	Axon guidance	6/90	128/14152	0.000162873495868089	0.00174911971649644	0.000916862242186498	K07293/K05110/K05108/K05463/K05743/K02649	6
28	Down	map05164	Influenza A	6/90	128/14152	0.000162873495868089	0.00174911971649644	0.000916862242186498	K02187/K02159/K02580/K04456/K02649/K12800	6
29	Down	map05152	Tuberculosis	6/90	131/14152	0.00018484729806247	0.00183036942729998	0.000959452118294899	K02187/K02159/K02580/K07369/K04456/K05398	6
30	Down	map05213	Endometrial cancer	4/90	45/14152	0.000186714077344711	0.00183036942729998	0.000959452118294899	K04377/K02159/K04456/K02649	4
31	Down	map05161	Hepatitis B	6/90	132/14152	0.000192670466031577	0.00183036942729998	0.000959452118294899	K02187/K04377/K02159/K02580/K04456/K02649	6
32	Down	map01524	Platinum drug resistance	4/90	46/14152	0.000203508053271317	0.00186172182066723	0.00097588657124257	K02187/K02159/K04456/K02649	4
33	Down	map00830	Retinol metabolism	4/90	50/14152	0.000281697245643342	0.00248497213121091	0.00130258500805004	K00515/K15734/K00699/K11150	4
34	Down	map05200	Pathways in cancer	10/90	417/14152	0.000309383801621766	0.00263509651726125	0.00138127795279409	K21283/K05635/K06245/K02187/K05637/K04377/K02159/K02580/K04456/K02649	10
35	Down	map04350	TGF-beta signaling pathway	5/90	96/14152	0.000360563685209528	0.00291978694081133	0.00153050839002682	K21283/K04377/K04661/K23318/K22687	5
36	Down	map05168	Herpes simplex virus 1 infection	6/90	149/14152	0.000370570086004101	0.00291978694081133	0.00153050839002682	K07293/K02187/K02159/K02580/K04456/K02649	6
37	Down	map04668	TNF signaling pathway	5/90	97/14152	0.000378271992331832	0.00291978694081133	0.00153050839002682	K02187/K09444/K02580/K04456/K02649	5
38	Down	map05211	Renal cell carcinoma	4/90	56/14152	0.000436404004022343	0.00326641784828844	0.00171220709712115	K07293/K04353/K04456/K02649	4
39	Down	map04917	Prolactin signaling pathway	4/90	57/14152	0.000467075816467559	0.0032962207619282	0.00172782933610556	K09444/K02580/K04456/K02649	4
40	Down	map05221	Acute myeloid leukemia	4/90	57/14152	0.000467075816467559	0.0032962207619282	0.00172782933610556	K04377/K02580/K04456/K02649	4
41	Down	map04361	Axon regeneration	4/90	59/14152	0.00053298046148448	0.00365683816629629	0.00191685955446173	K05110/K09442/K11593/K06704	4
42	Down	map05231	Choline metabolism in cancer	4/90	61/14152	0.000605244981345436	0.00404041919979251	0.00211792696174932	K00994/K15377/K04456/K02649	4
43	Down	map05205	Proteoglycans in cancer	6/90	167/14152	0.000678141625428871	0.00433330085182897	0.00227145111772837	K07293/K02187/K04377/K04456/K02649/K04437	6
44	Down	map05212	Pancreatic cancer	4/90	63/14152	0.000684205397657205	0.00433330085182897	0.00227145111772837	K02159/K02580/K04456/K02649	4
45	Down	map05167	Kaposi sarcoma-associated herpesvirus infection	6/90	169/14152	0.000721807834192645	0.0043755269192719	0.00229358538704643	K02187/K04377/K02159/K02580/K04456/K02649	6
46	Down	map04666	Fc gamma R-mediated phagocytosis	4/90	64/14152	0.000726302039231368	0.0043755269192719	0.00229358538704643	K05743/K04456/K02649/K15909	4
47	Down	map05169	Epstein-Barr virus infection	6/90	172/14152	0.000791356277093161	0.00465392858195264	0.00243951935043757	K02187/K04377/K02159/K02580/K04456/K02649	6
48	Down	map05162	Measles	5/90	117/14152	0.000890357785851264	0.00490305701271352	0.00257010872603351	K02187/K02159/K02580/K04456/K02649	5
49	Down	map04010	MAPK signaling pathway	7/90	243/14152	0.000899030654055277	0.00490305701271352	0.00257010872603351	K02187/K04377/K04464/K02580/K04353/K04456/K04437	7
50	Down	map04211	Longevity regulating pathway	4/90	68/14152	0.000913119929493205	0.00490305701271352	0.00257010872603351	K02159/K02580/K04456/K02649	4
51	Down	map04623	Cytosolic DNA-sensing pathway	4/90	68/14152	0.000913119929493205	0.00490305701271352	0.00257010872603351	K02187/K22544/K02580/K12800	4
52	Down	map04014	Ras signaling pathway	6/90	182/14152	0.00106122546630983	0.00552927360254689	0.00289836204182087	K07293/K02580/K04353/K17637/K04456/K02649	6
53	Down	map05135	Yersinia infection	5/90	122/14152	0.00107451470818725	0.00552927360254689	0.00289836204182087	K05743/K02580/K04456/K02649/K12800	5
54	Down	map05235	PD-L1 expression and PD-1 checkpoint pathway in cancer	4/90	73/14152	0.00119129907261254	0.00600511981500606	0.00314779346791283	K07293/K02580/K04456/K02649	4
55	Down	map04932	Non-alcoholic fatty liver disease	5/90	127/14152	0.00128555654880238	0.00627322562448177	0.00328833049994143	K02187/K02159/K02580/K04456/K02649	5
56	Down	map04670	Leukocyte transendothelial migration	4/90	75/14152	0.0013175549022187	0.00627322562448177	0.00328833049994143	K07293/K04353/K02649/K21421	4
57	Down	map05166	Human T-cell leukemia virus 1 infection	6/90	191/14152	0.00136006862555806	0.00627322562448177	0.00328833049994143	K04377/K02159/K02580/K04456/K02649/K12076	6
58	Down	map05207	Chemical carcinogenesis - receptor activation	5/90	129/14152	0.0013780182382048	0.00627322562448177	0.00328833049994143	K04377/K02580/K04456/K02649/K00699	5
59	Down	map04066	HIF-1 signaling pathway	4/90	76/14152	0.00138406345227258	0.00627322562448177	0.00328833049994143	K02580/K04456/K02649/K21421	4
60	Down	map05163	Human cytomegalovirus infection	6/90	192/14152	0.0013968721026174	0.00627322562448177	0.00328833049994143	K02187/K04377/K02159/K02580/K04456/K02649	6
61	Down	map04148	Efferocytosis	5/90	131/14152	0.00147530186388424	0.00650713500677515	0.00341094227928124	K14802/K07293/K02187/K17253/K06704	5
62	Down	map05133	Pertussis	4/90	79/14152	0.00159761902503506	0.00692301577515191	0.00362894072168628	K02187/K09444/K02580/K12800	4
63	Down	map04620	Toll-like receptor signaling pathway	4/90	80/14152	0.00167362132639527	0.00712731840723501	0.00373603308796039	K02580/K04456/K05398/K02649	4
64	Down	map04071	Sphingolipid signaling pathway	4/90	83/14152	0.00191666673307041	0.00802401157743037	0.00420606615820982	K02159/K02580/K04456/K02649	4
65	Down	map04910	Insulin signaling pathway	4/90	88/14152	0.00237436487723192	0.00977446874460473	0.00512362947192151	K05695/K04456/K02649/K15909	4
66	Down	map04613	Neutrophil extracellular trap formation	4/90	90/14152	0.00257682241079357	0.0104340186141969	0.00546935559150317	K02580/K04456/K02649/K21421	4
67	Down	map05120	Epithelial cell signaling in Helicobacter pylori infection	4/90	91/14152	0.00268236645743702	0.0106862018546281	0.00560154625237272	K07293/K02187/K02580/K06704	4
68	Down	map05130	Pathogenic Escherichia coli infection	5/90	152/14152	0.00282647071145369	0.0110815597734772	0.00580878692579455	K07293/K02187/K02159/K02580/K12800	5
69	Down	map04217	Necroptosis	4/90	96/14152	0.00325484234696663	0.01252039735355	0.00656300393985359	K11974/K02159/K12800/K21421	4
70	Down	map05416	Viral myocarditis	3/90	47/14152	0.00329484140882893	0.01252039735355	0.00656300393985359	K06265/K02187/K05637	3
71	Down	map05418	Fluid shear stress and atherosclerosis	4/90	99/14152	0.00363555363492361	0.0136057840579717	0.00713194732209895	K04464/K02580/K04456/K02649	4
72	Down	map05230	Central carbon metabolism in cancer	3/90	49/14152	0.00370965369031733	0.0136758874851997	0.0071686944840382	K04377/K04456/K02649	3
73	Down	map05218	Melanoma	3/90	50/14152	0.00392845942082843	0.0142695511315386	0.00747988403656188	K02159/K04456/K02649	3
74	Down	map04936	Alcoholic liver disease	4/90	105/14152	0.00448559617235096	0.015827746493867	0.00829666660449877	K02187/K00232/K02580/K04456	4
75	Down	map05224	Breast cancer	4/90	105/14152	0.00448559617235096	0.015827746493867	0.00829666660449877	K04377/K02159/K04456/K02649	4
76	Down	map04391	Hippo signaling pathway - fly	3/90	53/14152	0.00463145962175432	0.0161100929952607	0.00844466839299838	K16669/K04377/K12076	3
77	Down	map04024	cAMP signaling pathway	5/90	172/14152	0.00478771072534176	0.0161100929952607	0.00844466839299838	K00232/K02580/K04353/K04456/K02649	5
78	Down	map04920	Adipocytokine signaling pathway	3/90	54/14152	0.00488157996014832	0.0161100929952607	0.00844466839299838	K07293/K02580/K04456	3
79	Down	map05214	Glioma	3/90	54/14152	0.00488157996014832	0.0161100929952607	0.00844466839299838	K02159/K04456/K02649	3
80	Down	map04072	Phospholipase D signaling pathway	4/90	108/14152	0.00495695169084945	0.0161100929952607	0.00844466839299838	K07293/K04456/K02649/K04606	4
81	Down	map05226	Gastric cancer	4/90	108/14152	0.00495695169084945	0.0161100929952607	0.00844466839299838	K04377/K02159/K04456/K02649	4
82	Down	map05203	Viral carcinogenesis	5/90	174/14152	0.00502620481878692	0.0161230206524723	0.00845144487642913	K02187/K02159/K02580/K02649/K12076	5
83	Down	map04550	Signaling pathways regulating pluripotency of stem cells	4/90	114/14152	0.0059972196424614	0.0189911955344611	0.00995489900165658	K04377/K04456/K02649/K22687	4
84	Down	map05225	Hepatocellular carcinoma	4/90	116/14152	0.00637390585085246	0.0199285410779817	0.0104462414344417	K04377/K02159/K04456/K02649	4
85	Down	map05223	Non-small cell lung cancer	3/90	60/14152	0.0065530560518456	0.0200283875987506	0.0104985794785694	K02159/K04456/K02649	3
86	Down	map04218	Cellular senescence	4/90	117/14152	0.00656801374695869	0.0200283875987506	0.0104985794785694	K04377/K02580/K04456/K02649	4
87	Down	map04973	Carbohydrate digestion and absorption	2/90	22/14152	0.00850578241058659	0.0256210762855474	0.0134301827535578	K04456/K02649	2
88	Down	map01521	EGFR tyrosine kinase inhibitor resistance	3/90	67/14152	0.00888619755413603	0.0263209927807339	0.0137970684510133	K02159/K04456/K02649	3
89	Down	map05022	Pathways of neurodegeneration - multiple diseases	7/90	368/14152	0.00895126879992571	0.0263209927807339	0.0137970684510133	K02187/K02159/K08844/K02580/K04533/K04575/K21421	7
90	Down	map04012	ErbB signaling pathway	3/90	69/14152	0.00963098307966149	0.0279865037726634	0.0146701042575649	K04377/K04456/K02649	3
91	Down	map05020	Prion disease	5/90	209/14152	0.0106811357381282	0.0306772154339264	0.0160805348321881	K05635/K02187/K02159/K02649/K21421	5
92	Down	map04977	Vitamin digestion and absorption	2/90	25/14152	0.0109109954703936	0.0309771940366347	0.0162377791029451	K14616/K14592	2
93	Down	map01523	Antifolate resistance	2/90	26/14152	0.011771771556226	0.0330412224362251	0.0173197117394234	K02580/K01307	2
94	Down	map05010	Alzheimer disease	6/90	300/14152	0.0121537668038284	0.033730116860063	0.0176808198328905	K02187/K02580/K04456/K02649/K06704/K21421	6
95	Down	map05412	Arrhythmogenic right ventricular cardiomyopathy	3/90	76/14152	0.0125184597299102	0.0343562172587535	0.0180090122430287	K06265/K05637/K12641	3
96	Down	map01522	Endocrine resistance	3/90	77/14152	0.0129670642249906	0.0350870684345245	0.0183921134346751	K02159/K04456/K02649	3
97	Down	map04630	JAK-STAT signaling pathway	4/90	143/14152	0.0130688675950456	0.0350870684345245	0.0183921134346751	K07293/K04377/K04456/K02649	4
98	Down	map04621	NOD-like receptor signaling pathway	4/90	145/14152	0.0136925495709607	0.0363662338067451	0.0190626326794359	K11974/K02580/K12800/K21421	4
99	Down	map04657	IL-17 signaling pathway	3/90	80/14152	0.0143676734156493	0.0377533546134614	0.0197897405389122	K02187/K04464/K02580	3
100	Down	map05215	Prostate cancer	3/90	81/14152	0.0148528876940532	0.0386175080045384	0.0202427167464659	K02580/K04456/K02649	3
101	Down	map04520	Adherens junction	3/90	83/14152	0.0158509590001632	0.04078319659417	0.0213779381252201	K05705/K05695/K04353	3
102	Down	map05142	Chagas disease	3/90	85/14152	0.0168860064325446	0.0429983875137991	0.0225391078806618	K02580/K04456/K02649	3
103	Down	map04820	Cytoskeleton in muscle cells	4/90	155/14152	0.0170944678136825	0.0430850362242815	0.022584527831181	K06265/K05637/K12641/K04659	4
104	Down	map00983	Drug metabolism - other enzymes	2/90	32/14152	0.0175287307888072	0.0437332980286403	0.0229243369167814	K00699/K13421	2
105	Down	map05410	Hypertrophic cardiomyopathy	3/90	87/14152	0.0179581517844987	0.0443566349077118	0.0232510807315088	K06265/K05637/K12641	3
106	Down	map05415	Diabetic cardiomyopathy	4/90	160/14152	0.0189769423269513	0.0464089579678908	0.024326877605159	K02580/K04456/K02649/K21421	4
107	Down	map04611	Platelet activation	3/90	90/14152	0.0196361371682672	0.0469408020912058	0.0246056622937069	K04353/K04456/K02649	3
108	Down	map05216	Thyroid cancer	2/90	34/14152	0.0196641607081525	0.0469408020912058	0.0246056622937069	K04377/K02159	2
109	Down	map04062	Chemokine signaling pathway	4/90	162/14152	0.0197645482489288	0.0469408020912058	0.0246056622937069	K02580/K04353/K04456/K02649	4
110	Down	map05206	MicroRNAs in cancer	5/90	245/14152	0.0199602593474888	0.0469541338936166	0.0246126506239712	K02187/K04377/K04464/K02580/K02649	5
111	Down	map04919	Thyroid hormone signaling pathway	3/90	91/14152	0.0202141066243183	0.0471026824170435	0.0246905175252348	K04377/K04456/K02649	3
112	Down	map04650	Natural killer cell mediated cytotoxicity	3/90	94/14152	0.0220040221236654	0.0507943314443491	0.0266256244093541	K07293/K02187/K02649	3
113	Down	map05414	Dilated cardiomyopathy	3/90	95/14152	0.0226193408645656	0.0517312703106268	0.0271167536680465	K06265/K05637/K12641	3
114	Down	map04926	Relaxin signaling pathway	3/90	96/14152	0.0232440021070688	0.0526721882609723	0.0276099687027471	K02580/K04456/K02649	3
115	Down	map05208	Chemical carcinogenesis - reactive oxygen species	4/90	175/14152	0.0253762539222224	0.0561221677885099	0.029418396070687	K07293/K02580/K04456/K02649	4
116	Down	map04370	VEGF signaling pathway	2/90	39/14152	0.0254481084709033	0.0561221677885099	0.029418396070687	K04456/K02649	2
117	Down	map05030	Cocaine addiction	2/90	39/14152	0.0254481084709033	0.0561221677885099	0.029418396070687	K02580/K04606	2
118	Down	map04215	Apoptosis - multiple species	2/90	40/14152	0.026678382193777	0.0583146938217957	0.0305676852336709	K02187/K02159	2
119	Down	map04068	FoxO signaling pathway	3/90	103/14152	0.0278780301354514	0.0604023986268114	0.0316620286856928	K10305/K04456/K02649	3
120	Down	map04380	Osteoclast differentiation	3/90	104/14152	0.028577314244503	0.0613791010294977	0.0321740013919805	K02580/K04456/K02649	3
121	Down	map01240	Biosynthesis of cofactors	6/90	375/14152	0.0322233090554041	0.0686134253162484	0.0359661253522205	K00515/K15734/K01307/K00699/K13421/K00966	6
122	Down	map04664	Fc epsilon RI signaling pathway	2/90	47/14152	0.0359342383196313	0.0752182785165164	0.0394282900384893	K04456/K02649	2
123	Down	map04923	Regulation of lipolysis in adipocytes	2/90	47/14152	0.0359342383196313	0.0752182785165164	0.0394282900384893	K04456/K02649	2
124	Down	map04390	Hippo signaling pathway	3/90	115/14152	0.036880081292928	0.0765494124315397	0.0401260504115891	K21283/K04377/K12076	3
125	Down	map05217	Basal cell carcinoma	2/90	48/14152	0.0373444888521244	0.0768674062206226	0.0402927379720289	K21283/K02159	2
126	Down	map04929	GnRH secretion	2/90	51/14152	0.0417000865032471	0.0851233170768763	0.0446203622435789	K04456/K02649	2
127	Down	map00513	Various types of N-glycan biosynthesis	2/90	55/14152	0.0477871934470239	0.0951890063017331	0.0498966451102202	K00738/K00753	2
128	Down	map04070	Phosphatidylinositol signaling system	2/90	55/14152	0.0477871934470239	0.0951890063017331	0.0498966451102202	K02649/K15909	2
129	Down	map04721	Synaptic vesicle cycle	2/90	55/14152	0.0477871934470239	0.0951890063017331	0.0498966451102202	K15015/K15293	2
