## Supplemental Table 5 for "Cholinergic regulation of sleep in the upside-down jellyfish *Cassiopea*"

	baseMean	log2FoldChange	lfcSE	stat	pvalue	padj		sdVbase	light	mech	metaSeq			names
evm.TU.Scaffold_168_HRSCAF-201.174	17.26891738	3.805986835	0.678041415	5.613207029	1.99E-08	0.000398453	neuronal acetylcholine receptor subunit alpha-10-like [Stylophora pistillata]	7.20E-06	#N/A	0.078670639	0.018099815		evm.TU.Scaffold_168_HRSCAF-201.174	neuronal acetylcholine receptor subunit alpha-10-like [Stylophora pistillata]	ChrnalE
evm.TU.Scaffold_40196_HRSCAF-40652.1137	427.5041636	3.572094214	0.680315078	5.250646843	1.52E-07	0.001520359	steroid 17-alpha-hydroxylase/17,20 lyase-like isoform X4 [Acropora millepora]	0.009776756	0.005401449	0.096144576	0.006965429		evm.TU.Scaffold_40196_HRSCAF-40652.1137	steroid 17-alpha-hydroxylase/17,20 lyase-like isoform X4 [Acropora millepora]	CYP17A1
evm.TU.Scaffold_40109_HRSCAF-40345.521	156.2302445	1.939642683	0.402734054	4.816187422	1.46E-06	0.005871228	uncharacterized protein LOC113671488 [Pocillopora damicornis]	#N/A	#N/A	0.00189248	#N/A		evm.TU.Scaffold_40109_HRSCAF-40345.521	uncharacterized protein LOC113671488 [Pocillopora damicornis]	NA
evm.TU.Scaffold_743_HRSCAF-861.617	70.73913706	3.107494419	0.643396869	4.829825213	1.37E-06	0.005871228	uncharacterized protein LOC114949530 [Acropora millepora]	#N/A	#N/A	#N/A	0.012312001		evm.TU.Scaffold_743_HRSCAF-861.617	uncharacterized protein LOC114949530 [Acropora millepora]	NA
evm.TU.Scaffold_11_HRSCAF-12.791	338.0125023	1.763214511	0.359340221	4.90681089	9.26E-07	0.005871228	uncharacterized protein LOC114973330 [Acropora millepora]	0.009776756	#N/A	#N/A	0.020494314		evm.TU.Scaffold_11_HRSCAF-12.791	uncharacterized protein LOC114973330 [Acropora millepora]	nA
evm.TU.Scaffold_40161_HRSCAF-40537.1182	306.7018107	1.661802379	0.351839922	4.723177434	2.32E-06	0.007763596	PREDICTED- uncharacterized protein LOC107351686 [Acropora digitifera]	0.020006595	#N/A	#N/A	0.027947119		evm.TU.Scaffold_40161_HRSCAF-40537.1182	PREDICTED- uncharacterized protein LOC107351686 [Acropora digitifera]	NA
evm.TU.Scaffold_168_HRSCAF-201.1383	2477.217225	1.808387983	0.415182422	4.355646785	1.33E-05	0.038024533	uncharacterized protein LOC111346558 [Stylophora pistillata]	#N/A	#N/A	#N/A	0.011650921		evm.TU.Scaffold_168_HRSCAF-201.1383	uncharacterized protein LOC111346558 [Stylophora pistillata]	NA
evm.TU.Scaffold_743_HRSCAF-861.1808	48.47716531	3.134780947	0.734515379	4.267822072	1.97E-05	0.047414209	hypothetical protein AC249_AIPGENE5294 [Exaiptasia pallida]	#N/A	#N/A	0.018343287	0.028793307		evm.TU.Scaffold_743_HRSCAF-861.1808	hypothetical protein AC249_AIPGENE5294 [Exaiptasia pallida]	Hypothetical
novel_gene_566_5d572bfb	12.3229496	2.470012134	0.581197467	4.249867343	2.14E-05	0.047414209	hypothetical protein CRYPA_887 [uncultured SUP05 cluster bacterium]	#N/A	#N/A	0.022546612	#N/A		novel_gene_566_5d572bfb	hypothetical protein CRYPA_887 [uncultured SUP05 cluster bacterium]
evm.TU.Scaffold_40196_HRSCAF-40652.1138	872.9847023	2.303878198	0.544978592	4.227465503	2.36E-05	0.047414209	steroid 17-alpha-hydroxylase/17,20 lyase-like isoform X6 [Acropora millepora]	0.029630207	#N/A	#N/A	0.009440169		evm.TU.Scaffold_40196_HRSCAF-40652.1138	steroid 17-alpha-hydroxylase/17,20 lyase-like isoform X6 [Acropora millepora]	CYP17A1
evm.TU.Scaffold_168_HRSCAF-201.1168	181.7012366	1.279704184	0.306428749	4.176188386	2.96E-05	0.054064236	dopamine receptor 2-like [Orbicella faveolata]	#N/A	#N/A	#N/A	#N/A		evm.TU.Scaffold_168_HRSCAF-201.1168	dopamine receptor 2-like [Orbicella faveolata]	DRD2
evm.TU.Scaffold_11_HRSCAF-12.1766	10.95996823	2.797370787	0.680166255	4.112775027	3.91E-05	0.0653572	craniofacial development protein 2-like isoform X2 [Centruroides sculpturatus]	#N/A	#N/A	0.01929046	#N/A		evm.TU.Scaffold_11_HRSCAF-12.1766	craniofacial development protein 2-like isoform X2 [Centruroides sculpturatus]	CFDP2-like
evm.TU.Scaffold_40170_HRSCAF-40571.589	496.7209893	2.265314836	0.560205012	4.043724687	5.26E-05	0.070362371	hypothetical protein B5V51_7063 [Heliothis virescens]	#N/A	#N/A	#N/A	0.039322341		evm.TU.Scaffold_40170_HRSCAF-40571.589	phospholipase A1-like isoform X4 [Rhopilema esculentum]	PLA-like
evm.TU.Scaffold_40161_HRSCAF-40537.258	43.53277635	6.537320576	1.615563661	4.046464236	5.20E-05	0.070362371	NA	#N/A	0.0000802	0.0000378	0.044065496		evm.TU.Scaffold_40161_HRSCAF-40537.258	NA	NA
evm.TU.Scaffold_743_HRSCAF-861.616	84.30799704	5.400045578	1.335349235	4.043920075	5.26E-05	0.070362371	uncharacterized protein LOC111324678 [Stylophora pistillata]	#N/A	#N/A	#N/A	0.009329947		evm.TU.Scaffold_743_HRSCAF-861.616	uncharacterized protein LOC111324678 [Stylophora pistillata]	NA
evm.TU.Scaffold_117_HRSCAF-135.264	184.0863374	1.001399732	0.252665272	3.963345352	7.39E-05	0.092669822	PREDICTED- protein SYS1 homolog [Hydra vulgaris]	#N/A	#N/A	#N/A	#N/A		evm.TU.Scaffold_117_HRSCAF-135.264	protein SYS1 homolog [Rhopilema esculentum]	SYS1
evm.TU.Scaffold_2593_HRSCAF-2754.1129	42.24922034	6.208849203	1.586645402	3.913192698	9.11E-05	0.098507879	NA	#N/A	#N/A	#N/A	#N/A		evm.TU.Scaffold_2593_HRSCAF-2754.1129	E3 SUMO-protein ligase ZBED1-like [Rhopilema esculentum]	ZBED1
evm.TU.Scaffold_11_HRSCAF-12.320	217.7097235	2.027778743	0.521685646	3.886974387	0.000101501	0.098507879	PREDICTED- choline/ethanolaminephosphotransferase 1 isoform X5 [Nasonia vitripennis]	#N/A	0.018407876	0.006605745	0.018099815		evm.TU.Scaffold_11_HRSCAF-12.320	cholinephosphotransferase 1-like isoform X2 [Rhopilema esculentum]	CHPT1-like
evm.TU.Scaffold_2593_HRSCAF-2754.964	170.7361897	1.557970406	0.399889236	3.896004857	9.78E-05	0.098507879	PREDICTED- uncharacterized protein LOC101240914 [Hydra vulgaris]	#N/A	#N/A	#N/A	0.044065496		evm.TU.Scaffold_2593_HRSCAF-2754.964	uncharacterized protein
evm.TU.Scaffold_40109_HRSCAF-40345.786	2834.682115	1.495188754	0.383361649	3.90020431	9.61E-05	0.098507879	transmembrane protease serine 9-like [Stylophora pistillata]	#N/A	#N/A	0.028566016	0.010833189		evm.TU.Scaffold_40109_HRSCAF-40345.786	serine protease hepsin-like [Rhopilema esculentum]	HPN
evm.TU.Scaffold_73_HRSCAF-87.412	10.5376805	5.000154979	1.287655682	3.883145977	0.000103114	0.098507879	uncharacterized protein LOC113667399 [Pocillopora damicornis]	#N/A	#N/A	#N/A	#N/A		evm.TU.Scaffold_73_HRSCAF-87.412	uncharacterized protein LOC113667399 [Pocillopora damicornis]	NA
evm.TU.Scaffold_40138_HRSCAF-40465.1946	54.28041705	2.096919814	0.543059072	3.861310712	0.00011278	0.099730846	NA	#N/A	#N/A	0.030666588	#N/A		evm.TU.Scaffold_40138_HRSCAF-40465.1946	NA
evm.TU.Scaffold_40170_HRSCAF-40571.69	945.3428216	1.204340538	0.312170073	3.857962829	0.000114336	0.099730846	predicted protein [Nematostella vectensis]	0.086475133	0.018018222	#N/A	0.022170581		evm.TU.Scaffold_40170_HRSCAF-40571.69	predicted protein [Nematostella vectensis]	NA
